# Distinct senescence mechanisms restrain progression of dysplastic nevi

**DOI:** 10.1101/2023.07.14.548818

**Authors:** Franziska K Lorbeer, Gabrielle Rieser, Aditya Goel, Meng Wang, Areum Oh, Iwei Yeh, Boris C Bastian, Dirk Hockemeyer

**Author notes:** Correspondence to: Boris Bastian, and Dirk Hockemeyer.

## Abstract

TERT promoter mutations (TPMs) are frequently found in different cancer types, including approximately 70% of sun-exposed skin melanomas. In melanoma, TPMs are among the earliest mutations and can be present during the transition from nevus to melanoma. However, the specific factors that contribute to the selection of TPMs in certain nevi subsets are not well understood. To investigate this, we analyzed a group of dysplastic nevi (DN) by sequencing genes commonly mutated in melanocytic neoplasms. We examined the relationship between the identified mutations, patient age, telomere length, histological features, and the expression of p16. Our findings reveal that TPMs are more prevalent in DN from older patients and are associated with shorter telomeres. Importantly, these TPMs were not found in nevi with BRAF V600E mutations. Conversely, DN with BRAF V600E mutations were observed in younger patients, had longer telomeres, and a higher proportion of p16-positive cells. This suggests that these nevi arrest growth independently of telomere shortening through a mechanism known as oncogene-induced senescence (OIS). These characteristics extend to melanoma sequencing data sets, where melanomas with BRAF V600E mutations were more likely to have *CDKN2A* inactivation, overriding OIS. In contrast, melanomas without BRAF V600E mutations showed a higher frequency of TPMs. Our data imply that TPMs are selected to bypass replicative senescence (RS) in cells that were not arrested by OIS. Overall, our results indicate that a subset of melanocytic neoplasms face constraints from RS, while others encounter OIS and RS. The order in which these barriers are overcome during progression to melanoma depends on the mutational context.
