## Supplemental Data Table 2 for "Distinct senescence mechanisms restrain progression of dysplastic nevi"

### Sheet: Sheet1
Study.ID	pat_age	ICD 10 code	dx_text	Gender of patient	Location of lesion
Sample_001	42	D22.5	COMPOUND MELANOCYTIC NEVUS, SO-CALLED CLARK'S OR DYSPLASTIC TYPE, INFLAMED, EXTENDING TO THE EDGE OF THE SPECIMEN	M	BACK
Sample_003	65	D22.7	COMPOUND MELANOCYTIC NEVUS, SO-CALLED CLARK'S OR DYSPLASTIC TYPE, EXCISED IN PLANES OF SECTION EXAMINED	M	CALF
Sample_006	67	D22.6	LENTIGINOUS JUNCTIONAL MELANOCYTIC NEVUS, SO-CALLED CLARK'S OR DYSPLASTIC TYPE, EXCISED IN PLANES OF SECTION EXAMINED	M	SHOULDER
Sample_007	52	D22.5	COMPOUND MELANOCYTIC NEVUS, SO-CALLED CLARK'S OR DYSPLASTIC TYPE, INFLAMED, EXTENDING TO THE EDGE OF THE SPECIMEN	M	BACK
Sample_008	52	D22.5	COMPOUND MELANOCYTIC NEVUS OF THE SO-CALLED CLARK'S OR DYSPLASTIC TYPE, EXTENDING TO THE EDGE OF THE SPECIMEN	M	ABDOMEN
Sample_009	15	D22.4	COMPOUND MELANOCYTIC NEVUS, SO-CALLED CLARK'S OR DYSPLASTIC TYPE, EXCISED IN PLANES OF SECTION EXAMINED	F	SCALP
Sample_011	38	D22.5	COMPOUND MELANOCYTIC NEVUS OF THE SO-CALLED CLARK'S OR DYSPLASTIC TYPE, EXTENDING TO THE EDGE OF THE SPECIMEN	M	BACK
Sample_012	25	D22.5	HEALING BIOPSY SITE WITH RESIDUAL COMPOUND CLARK'S (DYSPLASTIC) NEVUS, COMPLETELY EXCISED (MARGINS ARE FREE OF NEOPLASM)	M	FLANK
Sample_013	68	D22.5	COMPOUND MELANOCYTIC NEVUS, SO-CALLED CLARK'S OR DYSPLASTIC TYPE, EXCISED IN PLANES OF SECTION EXAMINED	M	BACK
Sample_015	30	D22.5	COMPOUND MELANOCYTIC NEVUS OF THE SO-CALLED CLARK'S OR DYSPLASTIC TYPE, COMPLETELY EXCISED (MARGINS ARE FREE OF NEOPLASM)	M	BACK
Sample_016	36	D22.5	COMPOUND MELANOCYTIC NEVUS, SO-CALLED CLARK'S OR DYSPLASTIC TYPE, EXCISED IN PLANES OF SECTION EXAMINED	M	CHEST
Sample_017	87	D22.5	LENTIGINOUS JUNCTIONAL MELANOCYTIC NEVUS, SO-CALLED CLARK'S OR DYSPLASTIC TYPE, EXCISED IN PLANES OF SECTION EXAMINED	M	HIP
Sample_018	68	D22.7	COMPOUND MELANOCYTIC NEVUS, SO-CALLED CLARK'S OR DYSPLASTIC TYPE, EXCISED IN PLANES OF SECTION EXAMINED	F	LEG
Sample_019	73	D22.5	COMPOUND MELANOCYTIC NEVUS, SO-CALLED CLARK'S OR DYSPLASTIC TYPE, EXCISED IN PLANES OF SECTION EXAMINED	M	ABDOMEN
Sample_020	41	D22.6	COMPOUND MELANOCYTIC NEVUS, SO-CALLED CLARK'S OR DYSPLASTIC TYPE, EXCISED IN PLANES OF SECTION EXAMINED	M	SHOULDER
Sample_021	50	D48.5	COMPOUND MELANOCYTIC NEVUS, SO-CALLED CLARK'S OR DYSPLASTIC TYPE, INFLAMED WITH AN ATYPICAL INTRAEPIDERMAL COMPONENT, EXTENDING TO THE EDGE AND TO THE BASE OF THE SPECIMEN	M	BACK
Sample_023	43	D22.6	COMPOUND MELANOCYTIC NEVUS, SO-CALLED CLARK'S OR DYSPLASTIC TYPE, EXCISED IN PLANES OF SECTION EXAMINED	M	SHOULDER
Sample_024	32	D22.5	COMPOUND MELANOCYTIC NEVUS, SO-CALLED CLARK'S OR DYSPLASTIC TYPE, EXTENDING TO THE EDGE OF THE SPECIMEN	M	BACK
Sample_026	55	D48.5	COMPOUND MELANOCYTIC NEVUS, SO-CALLED CLARK'S OR DYSPLASTIC TYPE, WITH AN ATYPICAL INTRAEPIDERMAL COMPONENT, INFLAMED, COMPLETELY EXCISED (MARGINS ARE FREE OF NEOPLASM)	F	BACK
Sample_027	39	D22.5	COMPOUND MELANOCYTIC NEVUS OF THE SO-CALLED CLARK'S OR DYSPLASTIC TYPE, EXTENDING TO THE EDGE AND TO THE BASE OF THE SPECIMEN	F	ABDOMEN
Sample_028	44	D22.5	COMPOUND MELANOCYTIC NEVUS, SO-CALLED CLARK'S OR DYSPLASTIC TYPE, EXTENDING TO THE PERIPHERAL MARGIN	F	BUTTOCK
Sample_029	69	D22.5	LENTIGINOUS JUNCTIONAL MELANOCYTIC NEVUS, SO-CALLED CLARK'S OR DYSPLASTIC TYPE, NARROWLY EXCISED IN PLANES OF SECTION EXAMINED	M	ABDOMEN
Sample_030	75	D48.5	JUNCTIONAL MELANOCYTIC NEVUS, SO-CALLED CLARK'S OR DYSPLASTIC TYPE, WITH ATYPICAL INTRAEPIDERMAL COMPONENT, EXTENDING CLOSE TO THE EDGE OF THE SPECIMEN	M	SHOULDER
Sample_031	84	D22.5	LENTIGINOUS COMPOUND MELANOCYTIC NEVUS, CLARK'S OR DYSPLASTIC NEVUS	F	BACK
Sample_032	18	D22.5	COMPOUND MELANOCYTIC NEVUS, CLARK'S OR DYSPLASTIC TYPE, EXTENDING TO PERIPHERAL MARGINS	M	BACK
Sample_033	64	D22.5	LENTIGINOUS JUNCTIONAL MELANOCYTIC NEVUS, SO-CALLED CLARK'S OR DYSPLASTIC TYPE, EXTENDING TO THE EDGE OF THE SPECIMEN	M	ABDOMEN
Sample_034	60	D22.5	COMPOUND MELANOCYTIC NEVUS, SO-CALLED CLARK'S OR DYSPLASTIC TYPE, EXTENDING TO THE EDGE OF THE SPECIMEN	M	BACK
Sample_035	23	D22.5	COMPOUND MELANOCYTIC NEVUS OF THE SO-CALLED CLARK'S OR DYSPLASTIC TYPE, EXTENDING TO THE EDGE OF THE SPECIMEN	M	ABDOMEN
Sample_036	30	D48.5	INFLAMED COMPOUND MELANOCYTIC NEVUS, SO-CALLED CLARK'S OR DYSPLASTIC TYPE, WITH AN ATYPICAL INTRAEPIDERMAL COMPONENT, COMPLETELY EXCISED (MARGINS ARE FREE OF NEOPLASM)	M	BACK
Sample_037	74	D48.5	COMPOUND MELANOCYTIC NEVUS, SO-CALLED CLARK'S OR DYSPLASTIC TYPE, WITH AN ATYPICAL INTRAEPIDERMAL COMPONENT, EXTENDING TO THE EDGES OF THE SPECIMEN	M	BACK
Sample_038	46	D22.5	COMPOUND MELANOCYTIC NEVUS, SO-CALLED CLARK'S OR DYSPLASTIC TYPE, EXTENDING TO THE EDGES OF THE SPECIMEN	M	ABDOMEN
Sample_039	61	D22.5	COMPOUND MELANOCYTIC NEVUS, SO-CALLED CLARK'S OR DYSPLASTIC TYPE, EXTENDING TO THE EDGES OF THE SPECIMEN	M	CHEST
Sample_040	35	D22.5	COMPOUND MELANOCYTIC NEVUS, SO-CALLED CLARK'S OR DYSPLASTIC TYPE, EXCISED IN PLANES OF SECTION EXAMINED	M	ABDOMEN
Sample_041	60	D48.5	COMPOUND MELANOCYTIC NEVUS OF THE SO-CALLED CLARK'S OR DYSPLASTIC TYPE WITH ATYPICAL FEATURES, EXTENDING CLOSE TO THE EDGE OF THE SPECIMEN	M	SHOULDER
Sample_042	60	D48.5	COMPOUND MELANOCYTIC NEVUS, SO-CALLED CLARK'S OR DYSPLASTIC TYPE, WITH AN ATYPICAL INTRAEPIDERMAL COMPONENT, EXCISED IN PLANES OF SECTION EXAMINED	M	BACK
Sample_045	62	D22.5	COMPOUND MELANOCYTIC NEVUS, CLARK'S OR DYSPLASTIC NEVUS, EXCISED IN SECTIONS EXAMINED	M	BACK
Sample_046	76	D22.6	COMPOUND MELANOCYTIC NEVUS OF THE SO-CALLED CLARK'S OR DYSPLASTIC TYPE, EXCISED IN PLANES OF SECTION EXAMINED	F	FOREARM
Sample_047	46	D22.5	COMPOUND MELANOCYTIC NEVUS, SO-CALLED CLARK'S OR DYSPLASTIC TYPE, COMPLETELY EXCISED (MARGINS ARE FREE OF NEOPLASM)	F	ABDOMEN
Sample_048	32	D22.5	COMPOUND MELANOCYTIC NEVUS, SO-CALLED CLARK'S OR DYSPLASTIC TYPE, EXTENDING TO THE BASE OF THE SPECIMEN	F	ABDOMEN
Sample_050	62	D22.5	COMPOUND MELANOCYTIC NEVUS, SO-CALLED CLARK'S OR DYSPLASTIC TYPE, EXTENDING TO THE EDGE OF THE SPECIMEN	M	BACK
Sample_051	59	D22.5	COMPOUND MELANOCYTIC NEVUS, SO-CALLED CLARK'S OR DYSPLASTIC TYPE, EXCISED IN PLANES OF SECTION EXAMINED	F	BACK
Sample_052	32	D22.5	COMPOUND MELANOCYTIC NEVUS, CLARK'S OR DYSPLASTIC NEVUS, EXCISED IN SECTIONS EXAMINED	M	BACK
Sample_053	44	D22.6	COMPOUND MELANOCYTIC NEVUS, SO-CALLED CLARK'S OR DYSPLASTIC TYPE, EXTENDING TO THE EDGE OF THE SPECIMEN	F	ARM
Sample_054	44	D22.5	COMPOUND MELANOCYTIC NEVUS, SO-CALLED CLARK'S OR DYSPLASTIC TYPE, EXTENDING TO THE EDGE OF THE SPECIMEN	F	CLAVICULAR
Sample_055	18	D22.5	COMPOUND MELANOCYTIC NEVUS, CLARK'S OR DYSPLASTIC NEVUS, COMPLETELY EXCISED (MARGINS ARE FREE OF NEOPLASM)	F	EPIGASTRIUM
Sample_056	36	D22.5	COMPOUND MELANOCYTIC NEVUS, CLARK'S OR DYSPLASTIC NEVUS	M	STERNUM
Sample_057	36	D22.5	COMPOUND MELANOCYTIC NEVUS, SO-CALLED CLARK'S OR DYSPLASTIC TYPE, EXTENDING TO THE EDGE OF THE SPECIMEN	M	ABDOMEN
Sample_058	36	D22.5	COMPOUND MELANOCYTIC NEVUS, SO-CALLED CLARK'S OR DYSPLASTIC TYPE, EXTENDING TO THE EDGE OF THE SPECIMEN	M	FLANK
Sample_059	29	D22.5	COMPOUND MELANOCYTIC NEVUS OF THE SO-CALLED CLARK'S OR DYSPLASTIC TYPE, EXTENDING TO THE EDGE OF THE SPECIMEN	M	BACK
Sample_060	34	D22.5	COMPOUND MELANOCYTIC NEVUS OF THE SO-CALLED CLARK'S OR DYSPLASTIC TYPE, EXTENDING TO THE EDGE OF THE SPECIMEN	M	BACK
Sample_061	80	D22.5	JUNCTIONAL MELANOCYTIC NEVUS, SO-CALLED CLARK'S OR DYSPLASTIC TYPE, EXCISED IN PLANES OF SECTION EXAMINED	M	BACK
Sample_062	67	D48.5	JUNCTIONAL MELANOCYTIC NEVUS, SO-CALLED CLARK'S OR DYSPLASTIC TYPE, WITH ATYPICAL INTRAEPIDERMAL COMPONENT, EXTENDING CLOSE TO THE EDGE OF THE SPECIMEN	M	BACK
Sample_063	60	D22.5	COMPOUND MELANOCYTIC NEVUS, SO-CALLED CLARK'S OR DYSPLASTIC TYPE, EXCISED IN PLANES OF SECTION EXAMINED	F	BACK
Sample_064	51	D22.5	COMPOUND MELANOCYTIC NEVUS OF THE SO-CALLED CLARK'S OR DYSPLASTIC TYPE, EXCISED IN PLANES OF SECTION EXAMINED	M	BACK
Sample_065	78	D48.5	COMPOUND MELANOCYTIC NEVUS, WITH SEVERE DYSPLASIA AND PARTIAL REGRESSION, EXTENDING CLOSE TO THE EDGE OF THE SPECIMEN	M	SHOULDER
Sample_067	70	D48.5	COMPOUND MELANOCYTIC NEVUS, SO-CALLED CLARK'S OR DYSPLASTIC TYPE, WITH AN ATYPICAL INTRAEPIDERMAL COMPONENT, EXTENDING CLOSE TO THE EDGE OF THE SPECIMEN	M	BACK
Sample_068	29	D22.5	COMPOUND MELANOCYTIC NEVUS, SO-CALLED CLARK'S OR DYSPLASTIC TYPE, EXTENDING TO THE EDGE OF THE SPECIMEN	M	CHEST
Sample_069	29	D22.5	COMPOUND MELANOCYTIC NEVUS, SO-CALLED CLARK'S OR DYSPLASTIC TYPE, EXTENDING TO THE EDGE OF THE SPECIMEN	M	BACK
Sample_070	49	D22.5	COMPOUND MELANOCYTIC NEVUS, SO-CALLED CLARK'S OR DYSPLASTIC TYPE	M	FLANK
Sample_071	49	D48.5	COMPOUND MELANOCYTIC NEVUS, SO-CALLED CLARK'S OR DYSPLASTIC TYPE, WITH AN ATYPICAL INTRAEPIDERMAL COMPONENT	M	BACK
Sample_072	35	D22.5	COMPOUND MELANOCYTIC NEVUS, SO-CALLED CLARK'S OR DYSPLASTIC TYPE, EXCISED IN PLANES OF SECTION EXAMINED	F	BACK
Sample_073	61	D48.5	LENTIGINOUS JUNCTIONAL MELANOCYTIC NEVUS WITH ATYPICAL FEATURES, COMPLETELY EXCISED (MARGINS ARE FREE OF NEOPLASM)	F	THIGH
Sample_074	31	D22.5	LENTIGINOUS COMPOUND MELANOCYTIC NEVUS OF THE SO-CALLED CLARK'S OR DYSPLASTIC TYPE, EXCISED IN PLANES OF SECTION EXAMINED	M	BACK
Sample_075	31	D22.5	LENTIGINOUS COMPOUND MELANOCYTIC NEVUS OF THE SO-CALLED CLARK'S OR DYSPLASTIC TYPE, EXCISED IN PLANES OF SECTION EXAMINED	M	BACK
Sample_076	45	D22.5	LENTIGINOUS COMPOUND MELANOCYTIC NEVUS OF THE SO-CALLED CLARK'S OR DYSPLASTIC TYPE, EXCISED IN PLANES OF SECTION EXAMINED	M	BACK
Sample_077	42	D22.5	COMPOUND MELANOCYTIC NEVUS, SO-CALLED CLARK'S OR DYSPLASTIC TYPE, EXCISED IN PLANES OF SECTION EXAMINED	F	BACK
Sample_080	73	D22.5	LENTIGINOUS COMPOUND MELANOCYTIC NEVUS OF THE SO-CALLED CLARK'S OR DYSPLASTIC TYPE, EXCISED IN PLANES OF SECTION EXAMINED	M	CLAVICULAR
Sample_081	33	D22.5	LENTIGINOUS COMPOUND MELANOCYTIC NEVUS OF THE SO-CALLED CLARK'S OR DYSPLASTIC TYPE, EXTENDING TO THE EDGES OF THE SPECIMEN	M	BACK
Sample_082	59	D22.5	COMPOUND MELANOCYTIC NEVUS, CLARK'S (DYSPLASTIC) TYPE, WITH INVOLUTIONAL CHANGES, EXCISED IN PLANES OF SECTION EXAMINED	M	BACK
Sample_092	54	D48.5	COMPOUND MELANOCYTIC NEVUS, SO-CALLED CLARK'S OR DYSPLASTIC TYPE, WITH AN ATYPICAL INTRAEPIDERMAL COMPONENT, EXTENDING TO THE EDGE OF THE SPECIMEN	F	BACK
Sample_098	40	D22.5	COMPOUND MELANOCYTIC NEVUS, CLARK'S OR DYSPLASTIC NEVUS, EXCISED IN SECTIONS EXAMINED	F	ABDOMEN
Sample_099	69	D22.5	COMPOUND MELANOCYTIC NEVUS, SO-CALLED CLARK'S OR DYSPLASTIC TYPE, EXCISED IN PLANES OF SECTION EXAMINED	M	TORSO
Sample_100	41	D22.5	COMPOUND MELANOCYTIC NEVUS OF THE SO-CALLED CLARK'S OR DYSPLASTIC TYPE, EXCISED IN PLANES OF SECTION EXAMINED	M	BACK
Sample_101	64	D22.5	COMPOUND MELANOCYTIC NEVUS, SO-CALLED CLARK'S OR DYSPLASTIC TYPE, EXCISED IN PLANES OF SECTION EXAMINED	M	DELTOID
Sample_102	39	D22.5	COMPOUND MELANOCYTIC NEVUS, SO-CALLED CLARK'S OR DYSPLASTIC TYPE, EXCISED IN PLANES OF SECTION EXAMINED	M	BACK
Sample_105	84	D22.5	COMPOUND MELANOCYTIC NEVUS, SO-CALLED CLARK'S OR DYSPLASTIC TYPE, EXCISED IN PLANES OF SECTION EXAMINED	M	TRUNK
Sample_106	48	D48.5	COMPOUND MELANOCYTIC NEVUS, SO-CALLED CLARK'S OR DYSPLASTIC TYPE, WITH AN ATYPICAL INTRAEPIDERMAL COMPONENT, COMPLETELY EXCISED (MARGINS ARE FREE OF NEOPLASM)	F	BACK
Sample_107	39	D22.5	COMPOUND MELANOCYTIC NEVUS, SO-CALLED CLARK'S OR DYSPLASTIC TYPE, EXCISED IN PLANES OF SECTION EXAMINED	F	BACK
Sample_108	9	D22.5	COMPOUND MELANOCYTIC NEVUS, CLARK'S OR DYSPLASTIC NEVUS, EXTENDING TO THE BIOPSY EDGES	M	CHEST
