## Supplemental Data Table 4 for "Distinct senescence mechanisms restrain progression of dysplastic nevi"

### Sheet: Sheet1
Study.ID	Mean of normalized telomere sigNot donel	Median of normalized telomere signal	Bottom quartile value of normalized telomere signal	Top quartile value of normalized telomere signal	Average p16 score
Sample_001	1.02318	0.975393	0.839903	1.13957	5
Sample_003	1.53669	1.51107	1.28192	1.74796	3.5
Sample_006	Not done	Not done	Not done	Not done	2.5
Sample_007	1.40666	1.3918	1.17167	1.59468	6
Sample_008	1.17823	1.16338	0.98886	1.32421	3.5
Sample_009	1.25655	1.1841	1.0028	1.41693	5.5
Sample_011	1.52954	1.51124	1.29894	1.72025	6
Sample_012	1.17268	1.15733	1.02418	1.31848	Not done
Sample_013	Not done	Not done	Not done	Not done	4
Sample_015	1.44084	1.42947	1.16811	1.68184	6
Sample_016	1.31878	1.23934	1.01924	1.51765	4.5
Sample_017	Not done	Not done	Not done	Not done	0
Sample_018	Not done	Not done	Not done	Not done	2.5
Sample_019	1.07917	1.04932	0.906061	1.21034	2.5
Sample_020	Not done	Not done	Not done	Not done	Not done
Sample_021	Not done	Not done	Not done	Not done	4
Sample_023	1.69413	1.69224	1.46699	1.90979	4
Sample_024	1.1627	1.13995	0.99265	1.3054	3.5
Sample_026	1.13541	1.1155	0.919653	1.26096	4.5
Sample_027	1.08148	1.0639	0.933104	1.19714	4.5
Sample_028	1.07024	1.04139	0.925599	1.17023	4
Sample_029	1.20494	1.17555	0.995787	1.35634	4.5
Sample_030	Not done	Not done	Not done	Not done	Not done
Sample_031	1.36071	1.34381	1.13748	1.55687	4.5
Sample_032	1.34185	1.23579	0.989765	1.56209	5
Sample_033	1.07534	1.03162	0.893519	1.18924	2
Sample_034	Not done	Not done	Not done	Not done	Not done
Sample_035	1.30142	1.26837	1.08706	1.46249	4.5
Sample_036	Not done	Not done	Not done	Not done	Not done
Sample_037	1.2388	1.2166	1.03176	1.41815	5.5
Sample_038	1.34291	1.31418	1.1444	1.50682	4.5
Sample_039	1.44115	1.39494	1.20886	1.62377	3.5
Sample_040	Not done	Not done	Not done	Not done	5
Sample_041	1.17142	1.10574	0.93864	1.37449	4
Sample_042	1.30773	1.26845	1.06896	1.50022	4.5
Sample_045	Not done	Not done	Not done	Not done	5
Sample_046	Not done	Not done	Not done	Not done	Not done
Sample_047	1.20374	1.16803	1.00952	1.34129	4
Sample_048	1.25754	1.24624	1.10605	1.37276	5
Sample_050	1.64438	1.60986	1.39188	1.8562	5.5
Sample_051	Not done	Not done	Not done	Not done	5.5
Sample_052	Not done	Not done	Not done	Not done	6
Sample_053	1.58695	1.56087	1.36643	1.76591	5.5
Sample_054	1.40248	1.37397	1.19523	1.5737	4
Sample_055	1.02931	0.997137	0.875523	1.16548	Not done
Sample_056	1.42904	1.41278	1.2058	1.60249	5
Sample_057	1.32472	1.26184	1.00682	1.56657	4
Sample_058	1.2551	1.21655	1.03575	1.42973	2.5
Sample_059	1.24776	1.21653	0.994239	1.42999	4.5
Sample_060	1.42141	1.3748	1.14395	1.65326	6
Sample_061	1.25108	1.23873	1.03178	1.44002	2.5
Sample_062	0.994463	0.876463	0.760887	1.09872	3.5
Sample_063	1.23529	1.19361	1.00836	1.40098	1
Sample_064	1.3651	1.34565	1.1075	1.56307	3.5
Sample_065	1.24376	1.19167	0.945476	1.43663	3
Sample_067	1.07825	1.04524	0.936359	1.19761	1.5
Sample_068	1.45029	1.43165	1.24699	1.62474	1
Sample_069	1.3184	1.29567	1.14003	1.45979	2.5
Sample_070	1.58176	1.54151	1.14222	1.9802	2.5
Sample_071	1.64013	1.60135	1.28342	1.92317	1
Sample_072	1.16564	1.13277	0.965477	1.32625	1
Sample_073	Not done	Not done	Not done	Not done	3
Sample_074	1.31003	1.27831	1.14086	1.42976	2
Sample_075	1.13295	1.12059	0.971654	1.2712	2.5
Sample_076	1.09783	1.05211	0.890838	1.25356	2.5
Sample_077	Not done	Not done	Not done	Not done	4
Sample_080	Not done	Not done	Not done	Not done	Not done
Sample_081	0.918044	0.87485	0.695102	1.04006	3
Sample_082	1.27275	1.23274	1.06612	1.42075	1.5
Sample_092	Not done	Not done	Not done	Not done	Not done
Sample_098	Not done	Not done	Not done	Not done	Not done
Sample_099	Not done	Not done	Not done	Not done	Not done
Sample_100	Not done	Not done	Not done	Not done	Not done
Sample_101	Not done	Not done	Not done	Not done	Not done
Sample_102	Not done	Not done	Not done	Not done	Not done
Sample_105	Not done	Not done	Not done	Not done	Not done
Sample_106	Not done	Not done	Not done	Not done	Not done
Sample_107	Not done	Not done	Not done	Not done	Not done
Sample_108	Not done	Not done	Not done	Not done	Not done
